# Meta-omics profiling of full-scale groundwater rapid sand filters explains stratification of iron, ammonium and manganese removals

**DOI:** 10.1101/2022.12.07.519464

**Authors:** Francesc Corbera-Rubio, Michele Laureni, Nienke Koudijs, Simon Müller, Theo van Alen, Frank Schoonenberg, Sebastian Lücker, Martin Pabst, Mark C.M. van Loosdrecht, Doris van Halem

## Abstract

Rapid sand filters (RSF) are an established and widely applied technology for groundwater treatment. Yet, the underlying interwoven biological and physical-chemical reactions controlling the sequential removal of iron, ammonia and manganese remain poorly understood. To resolve the contribution and interactions between the individual reactions, we studied two full-scale drinking water treatment plant configurations, namely (*i*) one dual-media (anthracite and quartz sand) filter and (*ii*) two single-media (quartz sand) filters in series. *In situ* and *ex situ* activity tests were combined with mineral coating characterization and metagenome-guided metaproteomics along the depth of each filter. Both plants exhibited comparable performances and process compartmentalization, with most of ammonium and manganese removal occurring only after complete iron depletion. Within each compartment, the homogeneity of the media coating and genome-based microbial composition highlighted the effect of backwashing on filter media mixing. In stark contrast, intra-compartment contaminant removal was highly stratified following decreasing substrate availability along the filter height. This apparent and long-standing conflict was resolved by quantifying the expressed proteome at different filter heights, revealing a consistent stratification of proteins catalysing ammonia oxidation and protein-based relative abundances of nitrifying genera. This implies that microorganisms adapt their protein pool to the available nutrient load at a faster rate than the backwash mixing frequency. Ultimately, these results show the unique and complementary potential of metaproteomics to understand metabolic adaptations and interactions in highly dynamic ecosystems.
