## Supplementary_Table_2 for "Meta-omics profiling of full-scale groundwater rapid sand filters explains stratification of iron, ammonium and manganese removals"

### Sheet: Supplementary Table 2
Pathway	Protein	KEGG number / UniProt ID	Reaction	SF_t	SF_m	SF_b	DF1_t	DF1_m	DF2_t	DF2_m	DF2_b
Nitrification	AmoA	K10944	Ammonia oxidation to hydroxylamine
	AmoB	K10945
	AmoC	K10946
	Hao	K10535	Hydroxylamine oxidation to nitrite
	NxrAB	K00370 - K00371	Nitrite oxidation to nitrate
	NirK	K00368	Nitrite reduction to nitric oxide
	NirS	K15864
Denitrification	NarGH/NarYZ	K00370 - K00371	Nitrate reduction to nitrite
	NarI/NarV	K00374
	NapA	K02567
	NapB	K02568
	NirK	K00368	Nitrite reduction to nitric oxide
	NirS	K15864
	NorB	K04561	Nitric oxide reduction to nitrous oxide
	NorC	K02305
	NosZ	K00376	Nitrous oxide reduction to nitrogen gas
DNRA	nirB	K00362	Nitrite reduction to ammonia
	nirD	K00363
	nrfA	K03385
	nrfH	K15876
Iron oxidation	Cyc1	*	Fe2+ oxidation to Fe3+
	Cyc2
	FoxABC
	FoxEYZ
	PioABC
	MtoABC
Manganese oxidation	BoxA	-	Mn2+ oxidation to Mn3/4+
	MopA	Q1YMS2
	CotA	I3XLC2
	MnxG	A7KBU7
	MnxG	Q45440
	MopA	A5PCK8
	CueO	P36649
	MofA	P71431
	MoxA	Q2WCM0
	MopA	B0KJ7
	McoA	B0KSN7
	MnxG	B0KQT1
* See FeGenie for more info
